# Evaluating the efficacy of protein quantification methods on membrane proteins

**DOI:** 10.1101/2024.04.02.587709

**Authors:** Jana Löptien, Sidney Vesting, Susanne Dobler, Shabnam Mohammadi

## Abstract

Protein quantification is an important tool for a wide range of biological applications. The most common broadscale methods include the Lowry, bicinchoninic acid (BCA), and Coomassie Bradford assays. Despite their wide applicability, the mechanisms of action imply that these methods may not be ideal for large transmembrane proteins due to the proteins’ integration in the plasma membrane. Here, we investigate this problem by assessing the efficacy and applicability of these three common protein quantification methods on a candidate transmembrane protein – the Na,K-ATPase (NKA). We compared these methods to an ELISA, which we newly developed and describe here for the quantification of NKA. The use of a relative standard curve allows this ELISA to be easily adapted to other proteins and across the animal kingdom. Our results revealed that the three conventional methods significantly underestimate the concentration of NKA compared to the ELISA. Further, by applying the protein concentrations determined by the different methods to in vitro assays, we found that variation in the resulting data was consistently low when the assay reactions were prepared based on concentrations determined from the ELISA. Thus, when target protein concentrations vary across samples, the conventional quantification methods cannot produce reliable results in downstream applications. In contrast, the ELISA we describe here consistently provides robust results.
