## Supplementary Dataset 1 for "Evaluating the efficacy of protein quantification methods on membrane proteins"

Protein	Assay	Source	Conc	ATPase	Replicate
brown rat	BCA	Sf9	9.11	27.81	A
brown rat	BCA	Sf9	9.45	30.62	B
brown rat	BCA	Sf9	11.51	9.64	C
brown rat	Bradford	Sf9	11.59	13.2	A
brown rat	Bradford	Sf9	11.15	11	B
brown rat	Bradford	Sf9	13.32	9.2	C
brown rat	ELISA	Sf9	16.11	4.36	A
brown rat	ELISA	Sf9	15.31	9.99	B
brown rat	ELISA	Sf9	16.63	7.88	C
brown rat	Lowry	Sf9	11.67	9.9	A
brown rat	Lowry	Sf9	11.62	13.02	B
brown rat	Lowry	Sf9	13.32	11.4	C
common ostrich	BCA	Sf9	9.26	32.47	A
common ostrich	BCA	Sf9	15.29	22.7	B
common ostrich	BCA	Sf9	18.27	33.31	C
common ostrich	Bradford	Sf9	12	35.33	A
common ostrich	Bradford	Sf9	11.92	23.76	B
common ostrich	Bradford	Sf9	14.6	4.8	C
common ostrich	ELISA	Sf9	135.57	6.34	A
common ostrich	ELISA	Sf9	130.2	11.31	B
common ostrich	ELISA	Sf9	145.89	10.25	C
common ostrich	Lowry	Sf9	8.84	42.24	A
common ostrich	Lowry	Sf9	15.09	22.62	B
common ostrich	Lowry	Sf9	18.02	24.51	C
gold tegu	BCA	Sf9	8.03	13.86	A
gold tegu	BCA	Sf9	7.77	10.03	B
gold tegu	BCA	Sf9	6.67	7.13	C
gold tegu	Bradford	Sf9	10.3	10.69	A
gold tegu	Bradford	Sf9	10.55	8.01	B
gold tegu	Bradford	Sf9	11.56	9.9	C
gold tegu	ELISA	Sf9	14.19	8.76	A
gold tegu	ELISA	Sf9	14.87	6.95	B
gold tegu	ELISA	Sf9	15.66	7.74	C
gold tegu	Lowry	Sf9	10.52	13.38	A
gold tegu	Lowry	Sf9	9.99	12.72	B
gold tegu	Lowry	Sf9	6.96	13.24	C
red-necked keelback snake	BCA	Sf9	11	5.19	A
red-necked keelback snake	BCA	Sf9	13.03	9.5	B
red-necked keelback snake	BCA	Sf9	11.72	12.76	C
red-necked keelback snake	Bradford	Sf9	14.79	7.66	A
red-necked keelback snake	Bradford	Sf9	18.79	5.24	B
red-necked keelback snake	Bradford	Sf9	13.23	8.1	C
red-necked keelback snake	ELISA	Sf9	48.44	1.89	A
red-necked keelback snake	ELISA	Sf9	50.9	4	B
red-necked keelback snake	ELISA	Sf9	55.9	3.56	C
red-necked keelback snake	Lowry	Sf9	14.05	10.3	A
red-necked keelback snake	Lowry	Sf9	16.07	7.61	B
red-necked keelback snake	Lowry	Sf9	14.9	3.08	C
white-lipped frog	Bradford	Sf9	11.37	-	A
white-lipped frog	BCA	Sf9	11.5	-	A
white-lipped frog	Lowry	Sf9	13.86	-	A
white-lipped frog	Bradford	Sf9	12.79	-	B
white-lipped frog	BCA	Sf9	8.72	-	B
white-lipped frog	Lowry	Sf9	11.32	-	B
white-lipped frog	ELISA	Sf9	16.87	-	A
white-lipped frog	ELISA	Sf9	14.99	-	B
large milkweed bug	BCA	Sf9	15.07	53.59	A
large milkweed bug	BCA	Sf9	11.08	43.73	B
large milkweed bug	BCA	Sf9	10.94	64.11	C
large milkweed bug	Bradford	Sf9	16.08	46.02	A
large milkweed bug	Bradford	Sf9	9.23	43.87	B
large milkweed bug	Bradford	Sf9	11.89	55.44	C
large milkweed bug	ELISA	Sf9	62.31	20.59	A
large milkweed bug	ELISA	Sf9	56.91	16.41	B
large milkweed bug	ELISA	Sf9	60.91	17.07	C
large milkweed bug	Lowry	Sf9	16.87	48.75	A
large milkweed bug	Lowry	Sf9	13.96	44.66	B
large milkweed bug	Lowry	Sf9	12.72	49.41	C
rat kidney	BCA	tissue	2.53	98.24885604	A
rat kidney	BCA	tissue	1.94	99.04083069	B
rat kidney	BCA	tissue	1.48	86.98521647	C
rat kidney	Bradford	tissue	9.07	100.404787	A
rat kidney	Bradford	tissue	5.37	93.36501232	B
rat kidney	Bradford	tissue	6.3	78.0095037	C
rat kidney	ELISA	tissue	5.76	103.3966913	A
rat kidney	ELISA	tissue	4.59	94.94896163	B
rat kidney	ELISA	tissue	3.76	89.49313622	C
rat kidney	Lowry	tissue	4.03	92.08905315	A
rat kidney	Lowry	tissue	2.84	92.74903203	B
rat kidney	Lowry	tissue	2.35	85.57726153	C
rat brain	BCA	tissue	9.35	83.94931362	A
rat brain	BCA	tissue	8.01	20.15135516	B
rat brain	BCA	tissue	10.37	98.90883492	C
rat brain	Bradford	tissue	3.67	38.10278071	A
rat brain	Bradford	tissue	3.42	64.28194298	B
rat brain	Bradford	tissue	5.07	72.24568814	C
rat brain	ELISA	tissue	15.78	47.91446674	A
rat brain	ELISA	tissue	13.01	19.49137628	B
rat brain	ELISA	tissue	12.44	100.62478	C
rat brain	Lowry	tissue	9.84	84.16930658	A
rat brain	Lowry	tissue	8.62	27.45512144	B
rat brain	Lowry	tissue	11.54	99.96480113	C
large milkweed bug brain	BCA	tissue	0.55	-	A
large milkweed bug brain	Bradford	tissue	1.32	-	A
large milkweed bug brain	ELISA	tissue	1.39	-	A
large milkweed bug brain	Lowry	tissue	0.59	-	A
untransfected	BCA	Sf9	7.99	-	A
untransfected	Bradford	Sf9	7.86	-	A
untransfected	ELISA	Sf9	9.97	-	A
untransfected	Lowry	Sf9	9.55	-	A
porcine brain	BCA	tissue	0.58	-	A
porcine brain	Bradford	tissue	1.39	-	A
porcine brain	ELISA	tissue	16.913	-	A
porcine brain	Lowry	tissue	0.77	-	A
